# JAAG: a JSON input file Assembler for AlphaFold 3 with Glycan integration

**DOI:** 10.1101/2025.10.08.681238

**Authors:** Chin Huang, Kelley W. Moremen

**Author notes:** Supplementary Document 1: Tree structure of JAAG input and output field. Supplementary Document 2: Monosaccharide CCD csv file.

## Abstract

Standalone AlphaFold 3 (AF3) models proteins, post-translational modifications, and ligands (including glycans) from a single JSON input file. Plausible glycan stereochemistry is more consistently achieved when monosaccharides are specified as Chemical Component Dictionary (CCD) entries and connected using bondedAtomPairs (BAP) syntax. Although this approach preserves glycan stereochemistry, assembling JSON input files manually is challenging due to the diversity of monosaccharides, linkages, branching, and structural complexity. To simplify this process, we developed JAAG (JSON input file Assembler for AlphaFold 3 with Glycan integration (https://biofgreat.org/JAAG and https://github.com/chinchc/JAAG)), a web-based graphical interface that streamlines AF3 JSON file creation, reduces errors, and facilitates modeling of glycans and glycan-macromolecule interactions.
