## Supplementary Document 2 for "JAAG: a JSON input file Assembler for AlphaFold 3 with Glycan integration"

Class	Monosaccharide	Dor L	alpha OR beta	Pyr OR Fur	CCD
Hexose	Glucose (Glc)	D	alpha	Pyr	GLC
Hexose	Glucose (Glc)	D	alpha	Fur	none
Hexose	Glucose (Glc)	D	beta	Pyr	BGC
Hexose	Glucose (Glc)	D	beta	Fur	none
Hexose	Glucose (Glc)	L	alpha	Pyr	none
Hexose	Glucose (Glc)	L	alpha	Fur	none
Hexose	Glucose (Glc)	L	beta	Pyr	Z8T
Hexose	Glucose (Glc)	L	beta	Fur	A1AIO
Hexose	Mannose (Man)	D	alpha	Pyr	MAN
Hexose	Mannose (Man)	D	alpha	Fur	none
Hexose	Mannose (Man)	D	beta	Pyr	BMA
Hexose	Mannose (Man)	D	beta	Fur	none
Hexose	Mannose (Man)	L	alpha	Pyr	none
Hexose	Mannose (Man)	L	alpha	Fur	none
Hexose	Mannose (Man)	L	beta	Pyr	none
Hexose	Mannose (Man)	L	beta	Fur	none
Hexose	Galactose (Gal)	D	alpha	Pyr	GLA
Hexose	Galactose (Gal)	D	alpha	Fur	none
Hexose	Galactose (Gal)	D	beta	Pyr	GAL
Hexose	Galactose (Gal)	D	beta	Fur	GLZ
Hexose	Galactose (Gal)	L	alpha	Pyr	GXL
Hexose	Galactose (Gal)	L	alpha	Fur	none
Hexose	Galactose (Gal)	L	beta	Pyr	GIV
Hexose	Galactose (Gal)	L	beta	Fur	none
Hexose	Gulose (Gul)	D	alpha	Pyr	4GL
Hexose	Gulose (Gul)	D	alpha	Fur	none
Hexose	Gulose (Gul)	D	beta	Pyr	GL0
Hexose	Gulose (Gul)	D	beta	Fur	none
Hexose	Gulose (Gul)	L	alpha	Pyr	GUP
Hexose	Gulose (Gul)	L	alpha	Fur	none
Hexose	Gulose (Gul)	L	beta	Pyr	Z8H
Hexose	Gulose (Gul)	L	beta	Fur	none
Hexose	Altrose (Alt)	D	alpha	Pyr	SHD
Hexose	Altrose (Alt)	D	alpha	Fur	none
Hexose	Altrose (Alt)	D	beta	Pyr	none
Hexose	Altrose (Alt)	D	beta	Fur	none
Hexose	Altrose (Alt)	L	alpha	Pyr	Z6H
Hexose	Altrose (Alt)	L	alpha	Fur	none
Hexose	Altrose (Alt)	L	beta	Pyr	3MK
Hexose	Altrose (Alt)	L	beta	Fur	none
Hexose	Allose (All)	D	alpha	Pyr	AFD
Hexose	Allose (All)	D	alpha	Fur	VDV
Hexose	Allose (All)	D	beta	Pyr	ALL
Hexose	Allose (All)	D	beta	Fur	VDS
Hexose	Allose (All)	L	alpha	Pyr	Z2D
Hexose	Allose (All)	L	alpha	Fur	none
Hexose	Allose (All)	L	beta	Pyr	WOO
Hexose	Allose (All)	L	beta	Fur	none
Hexose	Talose (Tal)	D	alpha	Pyr	none
Hexose	Talose (Tal)	D	alpha	Fur	none
Hexose	Talose (Tal)	D	beta	Pyr	SDY
Hexose	Talose (Tal)	D	beta	Fur	none
Hexose	Talose (Tal)	L	alpha	Pyr	none
Hexose	Talose (Tal)	L	alpha	Fur	A5C
Hexose	Talose (Tal)	L	beta	Pyr	ZEE
Hexose	Talose (Tal)	L	beta	Fur	none
Hexose	Idose (Ido)	D	alpha	Pyr	ZCD
Hexose	Idose (Ido)	D	alpha	Fur	none
Hexose	Idose (Ido)	D	beta	Pyr	none
Hexose	Idose (Ido)	D	beta	Fur	none
Hexose	Idose (Ido)	L	alpha	Pyr	Z0F
Hexose	Idose (Ido)	L	alpha	Fur	none
Hexose	Idose (Ido)	L	beta	Pyr	4N2
Hexose	Idose (Ido)	L	beta	Fur	none
HexNAc	GlcNAc	D	alpha	Pyr	NDG
HexNAc	GlcNAc	D	alpha	Fur	none
HexNAc	GlcNAc	D	beta	Pyr	NAG
HexNAc	GlcNAc	D	beta	Fur	none
HexNAc	GlcNAc	L	alpha	Pyr	NGZ
HexNAc	GlcNAc	L	alpha	Fur	none
HexNAc	GlcNAc	L	beta	Pyr	none
HexNAc	GlcNAc	L	beta	Fur	none
HexNAc	ManNAc	D	alpha	Pyr	BM3
HexNAc	ManNAc	D	alpha	Fur	none
HexNAc	ManNAc	D	beta	Pyr	BM7
HexNAc	ManNAc	D	beta	Fur	none
HexNAc	ManNAc	L	alpha	Pyr	none
HexNAc	ManNAc	L	alpha	Fur	none
HexNAc	ManNAc	L	beta	Pyr	none
HexNAc	ManNAc	L	beta	Fur	none
HexNAc	GalNAc	D	alpha	Pyr	A2G
HexNAc	GalNAc	D	alpha	Fur	none
HexNAc	GalNAc	D	beta	Pyr	NGA
HexNAc	GalNAc	D	beta	Fur	none
HexNAc	GalNAc	L	alpha	Pyr	YYQ
HexNAc	GalNAc	L	alpha	Fur	none
HexNAc	GalNAc	L	beta	Pyr	none
HexNAc	GalNAc	L	beta	Fur	none
HexNAc	GulNAc	D	alpha	Pyr	none
HexNAc	GulNAc	D	alpha	Fur	none
HexNAc	GulNAc	D	beta	Pyr	LXB
HexNAc	GulNAc	D	beta	Fur	none
HexNAc	GulNAc	L	alpha	Pyr	none
HexNAc	GulNAc	L	alpha	Fur	none
HexNAc	GulNAc	L	beta	Pyr	none
HexNAc	GulNAc	L	beta	Fur	none
HexNAc	AltNAc	D	alpha	Pyr	none
HexNAc	AltNAc	D	alpha	Fur	none
HexNAc	AltNAc	D	beta	Pyr	none
HexNAc	AltNAc	D	beta	Fur	none
HexNAc	AltNAc	L	alpha	Pyr	none
HexNAc	AltNAc	L	alpha	Fur	none
HexNAc	AltNAc	L	beta	Pyr	none
HexNAc	AltNAc	L	beta	Fur	none
HexNAc	AllNAc	D	alpha	Pyr	none
HexNAc	AllNAc	D	alpha	Fur	none
HexNAc	AllNAc	D	beta	Pyr	NAA
HexNAc	AllNAc	D	beta	Fur	none
HexNAc	AllNAc	L	alpha	Pyr	none
HexNAc	AllNAc	L	alpha	Fur	none
HexNAc	AllNAc	L	beta	Pyr	none
HexNAc	AllNAc	L	beta	Fur	none
HexNAc	TalNAc	D	alpha	Pyr	A1AAJ
HexNAc	TalNAc	D	alpha	Fur	none
HexNAc	TalNAc	D	beta	Pyr	none
HexNAc	TalNAc	D	beta	Fur	none
HexNAc	TalNAc	L	alpha	Pyr	none
HexNAc	TalNAc	L	alpha	Fur	none
HexNAc	TalNAc	L	beta	Pyr	none
HexNAc	TalNAc	L	beta	Fur	none
HexNAc	IdoNAc	D	alpha	Pyr	LXZ
HexNAc	IdoNAc	D	alpha	Fur	none
HexNAc	IdoNAc	D	beta	Pyr	none
HexNAc	IdoNAc	D	beta	Fur	none
HexNAc	IdoNAc	L	alpha	Pyr	HSQ
HexNAc	IdoNAc	L	alpha	Fur	none
HexNAc	IdoNAc	L	beta	Pyr	none
HexNAc	IdoNAc	L	beta	Fur	none
HexN	GlcN	D	alpha	Pyr	PA1
HexN	GlcN	D	alpha	Fur	none
HexN	GlcN	D	beta	Pyr	GCS
HexN	GlcN	D	beta	Fur	none
HexN	GlcN	L	alpha	Pyr	none
HexN	GlcN	L	alpha	Fur	none
HexN	GlcN	L	beta	Pyr	none
HexN	GlcN	L	beta	Fur	none
HexN	ManN	D	alpha	Pyr	95Z
HexN	ManN	D	alpha	Fur	none
HexN	ManN	D	beta	Pyr	none
HexN	ManN	D	beta	Fur	none
HexN	ManN	L	alpha	Pyr	none
HexN	ManN	L	alpha	Fur	none
HexN	ManN	L	beta	Pyr	none
HexN	ManN	L	beta	Fur	none
HexN	GalN	D	alpha	Pyr	X6X
HexN	GalN	D	alpha	Fur	none
HexN	GalN	D	beta	Pyr	1GN
HexN	GalN	D	beta	Fur	none
HexN	GalN	L	alpha	Pyr	none
HexN	GalN	L	alpha	Fur	none
HexN	GalN	L	beta	Pyr	none
HexN	GalN	L	beta	Fur	none
HexN	GulN	D	alpha	Pyr	none
HexN	GulN	D	alpha	Fur	none
HexN	GulN	D	beta	Pyr	none
HexN	GulN	D	beta	Fur	none
HexN	GulN	L	alpha	Pyr	none
HexN	GulN	L	alpha	Fur	none
HexN	GulN	L	beta	Pyr	none
HexN	GulN	L	beta	Fur	none
HexN	AltN	D	alpha	Pyr	none
HexN	AltN	D	alpha	Fur	none
HexN	AltN	D	beta	Pyr	none
HexN	AltN	D	beta	Fur	none
HexN	AltN	L	alpha	Pyr	none
HexN	AltN	L	alpha	Fur	none
HexN	AltN	L	beta	Pyr	none
HexN	AltN	L	beta	Fur	none
HexN	AllN	D	alpha	Pyr	none
HexN	AllN	D	alpha	Fur	none
HexN	AllN	D	beta	Pyr	none
HexN	AllN	D	beta	Fur	none
HexN	AllN	L	alpha	Pyr	none
HexN	AllN	L	alpha	Fur	none
HexN	AllN	L	beta	Pyr	none
HexN	AllN	L	beta	Fur	none
HexN	TalN	D	alpha	Pyr	none
HexN	TalN	D	alpha	Fur	none
HexN	TalN	D	beta	Pyr	none
HexN	TalN	D	beta	Fur	none
HexN	TalN	L	alpha	Pyr	none
HexN	TalN	L	alpha	Fur	none
HexN	TalN	L	beta	Pyr	none
HexN	TalN	L	beta	Fur	none
HexN	IdoN	D	alpha	Pyr	none
HexN	IdoN	D	alpha	Fur	none
HexN	IdoN	D	beta	Pyr	none
HexN	IdoN	D	beta	Fur	none
HexN	IdoN	L	alpha	Pyr	none
HexN	IdoN	L	alpha	Fur	none
HexN	IdoN	L	beta	Pyr	none
HexN	IdoN	L	beta	Fur	none
HexA	GlcA	D	alpha	Pyr	GCU
HexA	GlcA	D	alpha	Fur	none
HexA	GlcA	D	beta	Pyr	BDP
HexA	GlcA	D	beta	Fur	none
HexA	GlcA	L	alpha	Pyr	none
HexA	GlcA	L	alpha	Fur	none
HexA	GlcA	L	beta	Pyr	none
HexA	GlcA	L	beta	Fur	none
HexA	ManA	D	alpha	Pyr	MAV
HexA	ManA	D	alpha	Fur	none
HexA	ManA	D	beta	Pyr	BEM
HexA	ManA	D	beta	Fur	none
HexA	ManA	L	alpha	Pyr	none
HexA	ManA	L	alpha	Fur	none
HexA	ManA	L	beta	Pyr	none
HexA	ManA	L	beta	Fur	none
HexA	GalA	D	alpha	Pyr	ADA
HexA	GalA	D	alpha	Fur	none
HexA	GalA	D	beta	Pyr	GTR
HexA	GalA	D	beta	Fur	GTK
HexA	GalA	L	alpha	Pyr	none
HexA	GalA	L	alpha	Fur	none
HexA	GalA	L	beta	Pyr	none
HexA	GalA	L	beta	Fur	none
HexA	GulA	D	alpha	Pyr	none
HexA	GulA	D	alpha	Fur	none
HexA	GulA	D	beta	Pyr	none
HexA	GulA	D	beta	Fur	none
HexA	GulA	L	alpha	Pyr	LGU
HexA	GulA	L	alpha	Fur	none
HexA	GulA	L	beta	Pyr	none
HexA	GulA	L	beta	Fur	none
HexA	AltA	D	alpha	Pyr	none
HexA	AltA	D	alpha	Fur	none
HexA	AltA	D	beta	Pyr	none
HexA	AltA	D	beta	Fur	none
HexA	AltA	L	alpha	Pyr	none
HexA	AltA	L	alpha	Fur	none
HexA	AltA	L	beta	Pyr	none
HexA	AltA	L	beta	Fur	none
HexA	AllA	D	alpha	Pyr	none
HexA	AllA	D	alpha	Fur	none
HexA	AllA	D	beta	Pyr	none
HexA	AllA	D	beta	Fur	none
HexA	AllA	L	alpha	Pyr	none
HexA	AllA	L	alpha	Fur	none
HexA	AllA	L	beta	Pyr	none
HexA	AllA	L	beta	Fur	none
HexA	TalA	D	alpha	Pyr	X1X
HexA	TalA	D	alpha	Fur	none
HexA	TalA	D	beta	Pyr	X0X
HexA	TalA	D	beta	Fur	none
HexA	TalA	L	alpha	Pyr	none
HexA	TalA	L	alpha	Fur	none
HexA	TalA	L	beta	Pyr	none
HexA	TalA	L	beta	Fur	none
HexA	IdoA	D	alpha	Pyr	none
HexA	IdoA	D	alpha	Fur	none
HexA	IdoA	D	beta	Pyr	none
HexA	IdoA	D	beta	Fur	none
HexA	IdoA	L	alpha	Pyr	IDR
HexA	IdoA	L	alpha	Fur	none
HexA	IdoA	L	beta	Pyr	none
HexA	IdoA	L	beta	Fur	none
DeoxyHex	Quinovose (Qui)	D	alpha	Pyr	G6D
DeoxyHex	Quinovose (Qui)	D	alpha	Fur	none
DeoxyHex	Quinovose (Qui)	D	beta	Pyr	none
DeoxyHex	Quinovose (Qui)	D	beta	Fur	none
DeoxyHex	Quinovose (Qui)	L	alpha	Pyr	none
DeoxyHex	Quinovose (Qui)	L	alpha	Fur	none
DeoxyHex	Quinovose (Qui)	L	beta	Pyr	none
DeoxyHex	Quinovose (Qui)	L	beta	Fur	none
DeoxyHex	Rhamnose (Rha)	D	alpha	Pyr	none
DeoxyHex	Rhamnose (Rha)	D	alpha	Fur	none
DeoxyHex	Rhamnose (Rha)	D	beta	Pyr	none
DeoxyHex	Rhamnose (Rha)	D	beta	Fur	none
DeoxyHex	Rhamnose (Rha)	L	alpha	Pyr	RAM
DeoxyHex	Rhamnose (Rha)	L	alpha	Fur	none
DeoxyHex	Rhamnose (Rha)	L	beta	Pyr	R4M
DeoxyHex	Rhamnose (Rha)	L	beta	Fur	none
DeoxyHex	6dAltrose (6dAlt)	D	alpha	Pyr	none
DeoxyHex	6dAltrose (6dAlt)	D	alpha	Fur	none
DeoxyHex	6dAltrose (6dAlt)	D	beta	Pyr	none
DeoxyHex	6dAltrose (6dAlt)	D	beta	Fur	none
DeoxyHex	6dAltrose (6dAlt)	L	alpha	Pyr	none
DeoxyHex	6dAltrose (6dAlt)	L	alpha	Fur	none
DeoxyHex	6dAltrose (6dAlt)	L	beta	Pyr	none
DeoxyHex	6dAltrose (6dAlt)	L	beta	Fur	none
DeoxyHex	6dTalose (6dTal)	D	alpha	Pyr	none
DeoxyHex	6dTalose (6dTal)	D	alpha	Fur	none
DeoxyHex	6dTalose (6dTal)	D	beta	Pyr	none
DeoxyHex	6dTalose (6dTal)	D	beta	Fur	none
DeoxyHex	6dTalose (6dTal)	L	alpha	Pyr	none
DeoxyHex	6dTalose (6dTal)	L	alpha	Fur	none
DeoxyHex	6dTalose (6dTal)	L	beta	Pyr	none
DeoxyHex	6dTalose (6dTal)	L	beta	Fur	none
DeoxyHex	Fucose (Fuc)	D	alpha	Pyr	FCA
DeoxyHex	Fucose (Fuc)	D	alpha	Fur	none
DeoxyHex	Fucose (Fuc)	D	beta	Pyr	FCB
DeoxyHex	Fucose (Fuc)	D	beta	Fur	GYE
DeoxyHex	Fucose (Fuc)	L	alpha	Pyr	FUC
DeoxyHex	Fucose (Fuc)	L	alpha	Fur	none
DeoxyHex	Fucose (Fuc)	L	beta	Pyr	FUL
DeoxyHex	Fucose (Fuc)	L	beta	Fur	none
Di-Deoxy Hex	Olivose (Oli)	D	alpha	Pyr	none
Di-Deoxy Hex	Olivose (Oli)	D	alpha	Fur	none
Di-Deoxy Hex	Olivose (Oli)	D	beta	Pyr	DDA
Di-Deoxy Hex	Olivose (Oli)	D	beta	Fur	none
Di-Deoxy Hex	Olivose (Oli)	L	alpha	Pyr	RAE
Di-Deoxy Hex	Olivose (Oli)	L	alpha	Fur	none
Di-Deoxy Hex	Olivose (Oli)	L	beta	Pyr	Z5J
Di-Deoxy Hex	Olivose (Oli)	L	beta	Fur	none
Di-Deoxy Hex	Tyvelose (Tyv)	D	alpha	Pyr	TYV
Di-Deoxy Hex	Tyvelose (Tyv)	D	alpha	Fur	none
Di-Deoxy Hex	Tyvelose (Tyv)	D	beta	Pyr	none
Di-Deoxy Hex	Tyvelose (Tyv)	D	beta	Fur	none
Di-Deoxy Hex	Tyvelose (Tyv)	L	alpha	Pyr	none
Di-Deoxy Hex	Tyvelose (Tyv)	L	alpha	Fur	none
Di-Deoxy Hex	Tyvelose (Tyv)	L	beta	Pyr	none
Di-Deoxy Hex	Tyvelose (Tyv)	L	beta	Fur	none
Di-Deoxy Hex	Abequose (Abe)	D	alpha	Pyr	ABE
Di-Deoxy Hex	Abequose (Abe)	D	alpha	Fur	none
Di-Deoxy Hex	Abequose (Abe)	D	beta	Pyr	none
Di-Deoxy Hex	Abequose (Abe)	D	beta	Fur	none
Di-Deoxy Hex	Abequose (Abe)	L	alpha	Pyr	none
Di-Deoxy Hex	Abequose (Abe)	L	alpha	Fur	none
Di-Deoxy Hex	Abequose (Abe)	L	beta	Pyr	none
Di-Deoxy Hex	Abequose (Abe)	L	beta	Fur	none
Di-Deoxy Hex	Paratose (Par)	D	alpha	Pyr	PZU
Di-Deoxy Hex	Paratose (Par)	D	alpha	Fur	none
Di-Deoxy Hex	Paratose (Par)	D	beta	Pyr	none
Di-Deoxy Hex	Paratose (Par)	D	beta	Fur	none
Di-Deoxy Hex	Paratose (Par)	L	alpha	Pyr	none
Di-Deoxy Hex	Paratose (Par)	L	alpha	Fur	none
Di-Deoxy Hex	Paratose (Par)	L	beta	Pyr	none
Di-Deoxy Hex	Paratose (Par)	L	beta	Fur	none
Di-Deoxy Hex	Digitose (Dig)	D	alpha	Pyr	none
Di-Deoxy Hex	Digitose (Dig)	D	alpha	Fur	none
Di-Deoxy Hex	Digitose (Dig)	D	beta	Pyr	Z3U
Di-Deoxy Hex	Digitose (Dig)	D	beta	Fur	none
Di-Deoxy Hex	Digitose (Dig)	L	alpha	Pyr	none
Di-Deoxy Hex	Digitose (Dig)	L	alpha	Fur	none
Di-Deoxy Hex	Digitose (Dig)	L	beta	Pyr	none
Di-Deoxy Hex	Digitose (Dig)	L	beta	Fur	none
Di-Deoxy Hex	Colitose (Col)	D	alpha	Pyr	none
Di-Deoxy Hex	Colitose (Col)	D	alpha	Fur	none
Di-Deoxy Hex	Colitose (Col)	D	beta	Pyr	none
Di-Deoxy Hex	Colitose (Col)	D	beta	Fur	none
Di-Deoxy Hex	Colitose (Col)	L	alpha	Pyr	none
Di-Deoxy Hex	Colitose (Col)	L	alpha	Fur	none
Di-Deoxy Hex	Colitose (Col)	L	beta	Pyr	none
Di-Deoxy Hex	Colitose (Col)	L	beta	Fur	none
Pentose	Arabinose (Ara)	D	alpha	Pyr	64K
Pentose	Arabinose (Ara)	D	alpha	Fur	BXY
Pentose	Arabinose (Ara)	D	beta	Pyr	SEJ
Pentose	Arabinose (Ara)	D	beta	Fur	BXX
Pentose	Arabinose (Ara)	L	alpha	Pyr	ARA
Pentose	Arabinose (Ara)	L	alpha	Fur	AHR
Pentose	Arabinose (Ara)	L	beta	Pyr	ARB
Pentose	Arabinose (Ara)	L	beta	Fur	FUB
Pentose	Lyxose (Lyx)	D	alpha	Pyr	LDY
Pentose	Lyxose (Lyx)	D	alpha	Fur	none
Pentose	Lyxose (Lyx)	D	beta	Pyr	Z4W
Pentose	Lyxose (Lyx)	D	beta	Fur	none
Pentose	Lyxose (Lyx)	L	alpha	Pyr	none
Pentose	Lyxose (Lyx)	L	alpha	Fur	none
Pentose	Lyxose (Lyx)	L	beta	Pyr	none
Pentose	Lyxose (Lyx)	L	beta	Fur	none
Pentose	Xylose (Xyl)	D	alpha	Pyr	XYS
Pentose	Xylose (Xyl)	D	alpha	Fur	none
Pentose	Xylose (Xyl)	D	beta	Pyr	XYP
Pentose	Xylose (Xyl)	D	beta	Fur	XYZ
Pentose	Xylose (Xyl)	L	alpha	Pyr	HSY
Pentose	Xylose (Xyl)	L	alpha	Fur	none
Pentose	Xylose (Xyl)	L	beta	Pyr	LXC
Pentose	Xylose (Xyl)	L	beta	Fur	none
Pentose	Ribose (Rib)	D	alpha	Pyr	YYM
Pentose	Ribose (Rib)	D	alpha	Fur	RIB
Pentose	Ribose (Rib)	D	beta	Pyr	RIP
Pentose	Ribose (Rib)	D	beta	Fur	BDR
Pentose	Ribose (Rib)	L	alpha	Pyr	none
Pentose	Ribose (Rib)	L	alpha	Fur	Z6J
Pentose	Ribose (Rib)	L	beta	Pyr	0MK
Pentose	Ribose (Rib)	L	beta	Fur	32O
3-deoxy-nonulosonic acids	2-keto-3-deoxy-D-glycero-D-galacto-nononic acid (Kdn)	D	alpha	Pyr	KDM
3-deoxy-nonulosonic acids	2-keto-3-deoxy-D-glycero-D-galacto-nononic acid (Kdn)	D	alpha	Fur	none
3-deoxy-nonulosonic acids	2-keto-3-deoxy-D-glycero-D-galacto-nononic acid (Kdn)	D	beta	Pyr	KDN
3-deoxy-nonulosonic acids	2-keto-3-deoxy-D-glycero-D-galacto-nononic acid (Kdn)	D	beta	Fur	none
3-deoxy-nonulosonic acids	2-keto-3-deoxy-D-glycero-D-galacto-nononic acid (Kdn)	L	alpha	Pyr	none
3-deoxy-nonulosonic acids	2-keto-3-deoxy-D-glycero-D-galacto-nononic acid (Kdn)	L	alpha	Fur	none
3-deoxy-nonulosonic acids	2-keto-3-deoxy-D-glycero-D-galacto-nononic acid (Kdn)	L	beta	Pyr	none
3-deoxy-nonulosonic acids	2-keto-3-deoxy-D-glycero-D-galacto-nononic acid (Kdn)	L	beta	Fur	none
3-deoxy-nonulosonic acids	N-acetylneuraminic acid (Neu5Ac)	D	alpha	Pyr	SIA
3-deoxy-nonulosonic acids	N-acetylneuraminic acid (Neu5Ac)	D	alpha	Fur	none
3-deoxy-nonulosonic acids	N-acetylneuraminic acid (Neu5Ac)	D	beta	Pyr	SLB
3-deoxy-nonulosonic acids	N-acetylneuraminic acid (Neu5Ac)	D	beta	Fur	none
3-deoxy-nonulosonic acids	N-acetylneuraminic acid (Neu5Ac)	L	alpha	Pyr	none
3-deoxy-nonulosonic acids	N-acetylneuraminic acid (Neu5Ac)	L	alpha	Fur	none
3-deoxy-nonulosonic acids	N-acetylneuraminic acid (Neu5Ac)	L	beta	Pyr	none
3-deoxy-nonulosonic acids	N-acetylneuraminic acid (Neu5Ac)	L	beta	Fur	none
3-deoxy-nonulosonic acids	N-glycolylneuraminic acid (Neu5Gc)	D	alpha	Pyr	NGC
3-deoxy-nonulosonic acids	N-glycolylneuraminic acid (Neu5Gc)	D	alpha	Fur	none
3-deoxy-nonulosonic acids	N-glycolylneuraminic acid (Neu5Gc)	D	beta	Pyr	NGE
3-deoxy-nonulosonic acids	N-glycolylneuraminic acid (Neu5Gc)	D	beta	Fur	none
3-deoxy-nonulosonic acids	N-glycolylneuraminic acid (Neu5Gc)	L	alpha	Pyr	none
3-deoxy-nonulosonic acids	N-glycolylneuraminic acid (Neu5Gc)	L	alpha	Fur	none
3-deoxy-nonulosonic acids	N-glycolylneuraminic acid (Neu5Gc)	L	beta	Pyr	none
3-deoxy-nonulosonic acids	N-glycolylneuraminic acid (Neu5Gc)	L	beta	Fur	none
Unknown	3-deoxy-D-manno-octulosonic acid (Kdo)	D	alpha	Pyr	KDO
Unknown	3-deoxy-D-manno-octulosonic acid (Kdo)	D	alpha	Fur	none
Unknown	3-deoxy-D-manno-octulosonic acid (Kdo)	D	beta	Pyr	none
Unknown	3-deoxy-D-manno-octulosonic acid (Kdo)	D	beta	Fur	none
Unknown	3-deoxy-D-manno-octulosonic acid (Kdo)	L	alpha	Pyr	none
Unknown	3-deoxy-D-manno-octulosonic acid (Kdo)	L	alpha	Fur	none
Unknown	3-deoxy-D-manno-octulosonic acid (Kdo)	L	beta	Pyr	none
Unknown	3-deoxy-D-manno-octulosonic acid (Kdo)	L	beta	Fur	none
Unknown	N-acetylmuramic acid (MurNAc)	D	alpha	Pyr	MUB
Unknown	N-acetylmuramic acid (MurNAc)	D	alpha	Fur	none
Unknown	N-acetylmuramic acid (MurNAc)	D	beta	Pyr	AMU
Unknown	N-acetylmuramic acid (MurNAc)	D	beta	Fur	none
Unknown	N-acetylmuramic acid (MurNAc)	L	alpha	Pyr	none
Unknown	N-acetylmuramic acid (MurNAc)	L	alpha	Fur	none
Unknown	N-acetylmuramic acid (MurNAc)	L	beta	Pyr	none
Unknown	N-acetylmuramic acid (MurNAc)	L	beta	Fur	none
Assigned	Apiose (Api)	D	alpha	Pyr	none
Assigned	Apiose (Api)	D	alpha	Fur	XXM
Assigned	Apiose (Api)	D	beta	Pyr	none
Assigned	Apiose (Api)	D	beta	Fur	none
Assigned	Apiose (Api)	L	alpha	Pyr	none
Assigned	Apiose (Api)	L	alpha	Fur	none
Assigned	Apiose (Api)	L	beta	Pyr	none
Assigned	Apiose (Api)	L	beta	Fur	none
Assigned	Fructose (Fru)	D	alpha	Pyr	none
Assigned	Fructose (Fru)	D	alpha	Fur	Z9N
Assigned	Fructose (Fru)	D	beta	Pyr	BDF
Assigned	Fructose (Fru)	D	beta	Fur	FRU
Assigned	Fructose (Fru)	L	alpha	Pyr	none
Assigned	Fructose (Fru)	L	alpha	Fur	none
Assigned	Fructose (Fru)	L	beta	Pyr	none
Assigned	Fructose (Fru)	L	beta	Fur	LFR
Assigned	Sorbose (Sor)	D	alpha	Pyr	HVC
Assigned	Sorbose (Sor)	D	alpha	Fur	none
Assigned	Sorbose (Sor)	D	beta	Pyr	none
Assigned	Sorbose (Sor)	D	beta	Fur	UEA
Assigned	Sorbose (Sor)	L	alpha	Pyr	SOE
Assigned	Sorbose (Sor)	L	alpha	Fur	none
Assigned	Sorbose (Sor)	L	beta	Pyr	none
Assigned	Sorbose (Sor)	L	beta	Fur	none
Assigned	Psicose) (Psi)	D	alpha	Pyr	WEB
Assigned	Psicose) (Psi)	D	alpha	Fur	PSV
Assigned	Psicose) (Psi)	D	beta	Pyr	none
Assigned	Psicose) (Psi)	D	beta	Fur	TTV
Assigned	Psicose) (Psi)	L	alpha	Pyr	none
Assigned	Psicose) (Psi)	L	alpha	Fur	SF6
Assigned	Psicose) (Psi)	L	beta	Pyr	none
Assigned	Psicose) (Psi)	L	beta	Fur	SF9
